# Clinical Time-to-Event Prediction Enhanced by Incorporating Compatible Related Outcomes

**DOI:** 10.1101/2022.01.31.478403

**Authors:** Yan Gao, Yan Cui

**Affiliations:** Department of Genetics, Genomics and Informatics, University of Tennessee Health Science Center, Memphis, TN, 38163, USA; Center for Integrative and Translational Genomics, University of Tennessee Health Science Center, Memphis, TN, 38163, USA; Center for Cancer Research, University of Tennessee Health Science Center, Memphis, TN, 38163, USA

## Abstract

Accurate time-to-event (TTE) prediction of clinical outcomes from personal biomedical data is essential for precision medicine. It has become increasingly common that clinical datasets contain information for multiple related patient outcomes from comorbid diseases or multifaceted endpoints of a single disease. Various TTE models have been developed to handle competing risks that are related to mutually exclusive events. However, clinical outcomes are often non-competing and can occur at the same time or sequentially. Here we develop TTE prediction models with the capacity of incorporating data of compatible related clinical outcomes. We test our method on real and synthetic data and find that the incorporation of related auxiliary clinical outcomes can: 1) significantly improve the TTE prediction performance of convention Cox model while maintaining its interpretability; 2) further improve the performance of the state-of-the-art deep learning based models. While the auxiliary outcomes are utilized for model training, the model deployment is not limited by the availability of the auxiliary outcome data because the auxiliary outcome information is not required for the prediction of the primary outcome once the model is trained.
